# Aging affects reprogramming of murine pulmonary capillary endothelial cells after lung injury

**DOI:** 10.1101/2023.07.11.548522

**Authors:** Marin Truchi, Marine Gautier-Isola, Grégoire Savary, Hugo Cadis, Célia Scribe, Alberto Baeri, Arun Lingampally, Virginie Magnone, Cédric Girard-Riboulleau, Marie-Jeanne Arguel, Clémentine de Schutter, Julien Fassy, Nihad Boukrout, Romain Larrue, Nathalie Martin, Roger Rezzonico, Olivier Pluquet, Michael Perrais, Véronique Hofman, Charles-Hugo Marquette, Paul Hofman, Andreas Günther, Nicolas Ricard, Pascal Barbry, Sylvie Leroy, Kevin Lebrigand, Saverio Bellusci, Christelle Cauffiez, Georges Vassaux, Nicolas Pottier, Bernard Mari

## Abstract

Aging increases the risk of developing fibrotic diseases by hampering tissue regeneration after injury. Using longitudinal single-cell RNA-seq and spatial transcriptomics, here we compare the transcriptome of bleomycin-induced fibrotic lungs of young and aged mice, at 3 time points corresponding to the peak of fibrosis, regeneration and resolution. We find that lung injury shifts the transcriptomic profiles of three pulmonary capillary endothelial cells (PCEC) subpopulations. The associated signatures are linked to pro-angiogenic signaling with strong *Lrg1* expression and do not progress similarly throughout the resolution process between young and old animals. Moreover, part of this set of resolution-associated markers is also detected in PCEC from samples of patients with idiopathic pulmonary fibrosis. Finally, we find that aging also alters the transcriptome of PCEC which display typical pro-fibrotic and pro-inflammatory features. We propose that age-associated alterations in specific PCEC subpopulations may interfere with the process of lung progenitor differentiation, thus contributing to the persistent fibrotic process typical of human pathology.
