## Supplemental Table S1 for "Aging affects reprogramming of murine pulmonary capillary endothelial cells after lung injury"

### Sheet: Sheet 1
Suppl table S1: Differential expression analysis between topics deconvoluted from spatial transcriptomic data.
gene	log2FC	topic
Arg1	6.32605	topic.1
Spp1	4.90602	topic.1
Timp1	4.1943	topic.1
Tnc	3.71087	topic.1
Mmp12	3.5493	topic.1
Mmp14	3.48889	topic.1
Saa3	3.48582	topic.1
Sfn	3.20741	topic.1
Chil3	3.12437	topic.1
Lox	3.0843	topic.1
Lilrb4a	3.07782	topic.1
F7	3.03751	topic.1
Mt2	3.03499	topic.1
Tnfrsf12a	2.99598	topic.1
Col5a2	2.98569	topic.1
S100a4	2.91447	topic.1
Fbln2	2.86042	topic.1
Clec4n	2.77702	topic.1
Thbs1	2.66172	topic.1
Ccl9	2.64716	topic.1
Col5a1	2.57849	topic.1
Cxcl14	2.5015	topic.1
Ccl17	2.49932	topic.1
Tmem37	2.47959	topic.1
Angptl4	2.47288	topic.1
Fn1	2.46765	topic.1
Nrep	2.45553	topic.1
Furin	2.38221	topic.1
Nt5e	2.37468	topic.1
Ctss	2.30031	topic.1
Wfdc17	2.27701	topic.1
Ccl6	2.22907	topic.1
Scn3b	2.22354	topic.1
Trem2	2.219	topic.1
Serpina3n	2.20671	topic.1
Serpine1	2.18536	topic.1
Col6a3	2.184	topic.1
Anxa1	2.15532	topic.1
Lamc2	2.14259	topic.1
Serpine2	2.10366	topic.1
Socs3	2.08478	topic.1
Mt1	2.06229	topic.1
Ear2	2.03205	topic.1
Fcgr3	2.02544	topic.1
Palld	2.02386	topic.1
Lgals3	2.01309	topic.1
Basp1	2.00066	topic.1
Alox5ap	1.98996	topic.1
Inf2	1.96825	topic.1
Crlf1	1.96211	topic.1
Itgax	1.94961	topic.1
Itgb2	1.93734	topic.1
Tuba1c	1.90599	topic.1
C1qtnf6	1.87845	topic.1
Lgals1	1.85477	topic.1
Lipa	1.81875	topic.1
Ankrd37	1.79178	topic.1
Fcgr2b	1.766	topic.1
Lmna	1.75573	topic.1
Fzd1	1.73424	topic.1
Col1a1	1.71647	topic.1
Pdgfa	1.70387	topic.1
S100a8	1.70285	topic.1
Pmepa1	1.68277	topic.1
Scarb1	1.66779	topic.1
Col4a2	1.62726	topic.1
Igfbp2	1.57739	topic.1
Vwf	1.53563	topic.1
Krt7	1.50145	topic.1
Ndnf	1.50139	topic.1
Ccn2	1.49619	topic.1
Itga3	1.4898	topic.1
Gpnmb	1.48372	topic.1
Krt18	1.48287	topic.1
Lamb1	1.46661	topic.1
Ier2	1.4208	topic.1
Atp1a1	1.41624	topic.1
Clic1	1.39425	topic.1
Col4a1	1.39112	topic.1
Itgb5	1.38245	topic.1
C1qb	1.36481	topic.1
Krt8	1.36422	topic.1
Pfn1	1.35984	topic.1
Mgll	1.35206	topic.1
Serpinh1	1.34622	topic.1
Ltbr	1.34346	topic.1
Lrp1	1.32412	topic.1
Acp5	1.29905	topic.1
Emp1	1.27724	topic.1
Emilin1	1.24186	topic.1
Fbn1	1.21936	topic.1
Spock2	1.20477	topic.1
Sfrp1	1.20122	topic.1
Cdc42ep4	1.20113	topic.1
Ywhag	1.17199	topic.1
Lpl	1.16677	topic.1
Bgn	1.16604	topic.1
Cystm1	1.14684	topic.1
Errfi1	1.12709	topic.1
Slc25a5	1.10942	topic.1
Col1a2	1.09592	topic.1
Lrg1	1.08186	topic.1
Bmp1	1.04166	topic.1
Esam	1.02358	topic.1
Pgk1	1.01261	topic.1
Igfbp7	0.991217	topic.1
Cebpd	0.977447	topic.1
Nupr1	0.97579	topic.1
Dag1	0.971807	topic.1
Podxl	0.927962	topic.1
Scnn1a	0.922375	topic.1
Ccng1	0.921032	topic.1
Spon1	0.883259	topic.1
Nudt4	0.85257	topic.1
Ifitm2	0.847468	topic.1
Col6a2	0.843697	topic.1
Ccn1	0.813177	topic.1
Prdx5	0.80728	topic.1
Atp5c1	0.787167	topic.1
Gprc5a	0.730856	topic.1
Cox6b1	0.712819	topic.1
Sdc1	0.694037	topic.1
Olfml3	0.636675	topic.1
Atp5j	0.62972	topic.1
Tgfbi	0.614355	topic.1
Maged1	0.611862	topic.1
Sod2	0.606472	topic.1
Gapdh	0.590181	topic.1
Tpi1	0.585476	topic.1
AC149090.1	0.579435	topic.1
Ndufv2	0.570973	topic.1
S100a1	0.56791	topic.1
Ppic	0.56742	topic.1
Fstl1	0.538089	topic.1
Cs	0.521781	topic.1
Atp5k	0.508797	topic.1
Ndufv3	0.496913	topic.1
Lcn2	0.491063	topic.1
Flna	0.489554	topic.1
Fabp5	0.474826	topic.1
Sdhb	0.471858	topic.1
Ndufa11	0.455993	topic.1
Hspg2	0.455257	topic.1
Scarf2	0.45389	topic.1
Agrn	0.453831	topic.1
Cox7c	0.449901	topic.1
Cd52	0.432286	topic.1
Ltbp3	0.416095	topic.1
Lars2	6.68839	topic.2
Malat1	5.42082	topic.2
Chil3	3.45863	topic.2
Bc1	3.18749	topic.2
Chia1	2.96853	topic.2
Ear2	2.8684	topic.2
Plet1	2.78451	topic.2
Slc7a2	2.13953	topic.2
Larp4b	2.10266	topic.2
Socs2	2.0925	topic.2
Sec14l3	2.04753	topic.2
Ccl6	1.99492	topic.2
Clec4n	1.97638	topic.2
Retnla	1.92951	topic.2
Runx1	1.91587	topic.2
Cxcl15	1.90862	topic.2
Actn1	1.80197	topic.2
Sftpd	1.74817	topic.2
Lcn2	1.74669	topic.2
Gclc	1.69098	topic.2
Igf1	1.67259	topic.2
Atp1b1	1.66509	topic.2
Pdgfa	1.5116	topic.2
Tmem243	1.49855	topic.2
Atp8a1	1.45916	topic.2
Krt19	1.45072	topic.2
Sfta2	1.44553	topic.2
Dram1	1.44149	topic.2
Lpp	1.43431	topic.2
Napsa	1.42007	topic.2
Npc2	1.40357	topic.2
Mal2	1.3859	topic.2
Scd1	1.37847	topic.2
S100g	1.35963	topic.2
Selenbp1	1.35552	topic.2
Cadm1	1.33775	topic.2
Clic3	1.32681	topic.2
Dcxr	1.32597	topic.2
Muc1	1.29176	topic.2
Krt8	1.28313	topic.2
Ccnd1	1.28214	topic.2
Scnn1a	1.24962	topic.2
Slc34a2	1.21369	topic.2
Hopx	1.19011	topic.2
Trf	1.17641	topic.2
Cystm1	1.12253	topic.2
Net1	1.10767	topic.2
Cp	1.0927	topic.2
Ctss	1.08527	topic.2
Itgb2	1.07373	topic.2
Acp5	1.04698	topic.2
Ptprf	1.03941	topic.2
Lgals3	1.02835	topic.2
Tgfbi	1.02308	topic.2
Gprc5a	1.0176	topic.2
Alas1	1.0003	topic.2
Sdc1	0.991107	topic.2
Cldn3	0.977821	topic.2
Dstn	0.957305	topic.2
Emb	0.948027	topic.2
Atp6v1b2	0.943682	topic.2
Cdh1	0.942939	topic.2
Gsto1	0.935055	topic.2
Lmo7	0.928771	topic.2
Prdx1	0.905223	topic.2
Lpl	0.894651	topic.2
Wfdc2	0.879451	topic.2
Sftpa1	0.858535	topic.2
Cd24a	0.857703	topic.2
Krt7	0.855763	topic.2
Fstl1	0.848613	topic.2
Atp11a	0.839042	topic.2
Cldn18	0.823213	topic.2
Prdx6	0.815119	topic.2
Abca3	0.759342	topic.2
Emp2	0.747289	topic.2
Spp1	0.728396	topic.2
Ezr	0.723814	topic.2
Anxa1	0.69866	topic.2
Gsta3	0.677783	topic.2
Ndufa1	0.67585	topic.2
Pmepa1	0.673121	topic.2
Lrg1	0.646295	topic.2
Hp	0.595547	topic.2
Mpc1	0.582637	topic.2
Myh14	0.573556	topic.2
Sod2	0.536102	topic.2
S100a1	0.510463	topic.2
Slc25a5	0.454725	topic.2
Aqp5	0.445651	topic.2
Prdx5	0.444	topic.2
Ager	0.428068	topic.2
Ndnf	0.420611	topic.2
Lamp3	0.418128	topic.2
Serpine2	0.404166	topic.2
Cox7a1	4.38078	topic.3
Sbk3	4.3588	topic.3
Ptgfr	4.16689	topic.3
Ckm	4.10656	topic.3
Myl4	3.78083	topic.3
Hrc	3.7751	topic.3
Nr4a1	3.72037	topic.3
Fos	3.62824	topic.3
Tcap	3.62764	topic.3
Myl1	3.619	topic.3
Fabp3	3.56127	topic.3
Ttn	3.4699	topic.3
Csrp3	3.41902	topic.3
Egr1	3.41344	topic.3
Ckmt2	3.38634	topic.3
Hspb6	3.29013	topic.3
Mb	3.26369	topic.3
Fndc5	3.24991	topic.3
Ldb3	3.24917	topic.3
Myl3	3.23222	topic.3
Actc1	3.22068	topic.3
Mybphl	3.21956	topic.3
Myoz2	3.19303	topic.3
Tnni3	3.07222	topic.3
Cox8b	3.04881	topic.3
Clec3b	3.02105	topic.3
Pi16	2.96745	topic.3
Pygm	2.9634	topic.3
Igfbp5	2.90113	topic.3
Gsn	2.832	topic.3
Obscn	2.79539	topic.3
Fbln1	2.73807	topic.3
Pgam2	2.69354	topic.3
Tnxb	2.6775	topic.3
Pfkm	2.67529	topic.3
Cpe	2.64676	topic.3
Eno3	2.6125	topic.3
Mybpc3	2.58529	topic.3
Myl7	2.58484	topic.3
Casq2	2.57181	topic.3
Atp2a2	2.48071	topic.3
Abca8a	2.47796	topic.3
Col14a1	2.43581	topic.3
Cycs	2.35842	topic.3
Fh1	2.35138	topic.3
Pln	2.3214	topic.3
Myh6	2.29439	topic.3
Ndufa4	2.28043	topic.3
Tmod1	2.21984	topic.3
Ryr2	2.14073	topic.3
Tnnc1	2.13117	topic.3
Tnnt2	2.11029	topic.3
Pde4dip	2.10139	topic.3
Stard10	2.08414	topic.3
Cox6a2	2.08116	topic.3
Ak1	2.03632	topic.3
Mfn2	2.03489	topic.3
Sln	2.03248	topic.3
Hadhb	2.03061	topic.3
Cryab	2.02272	topic.3
Prss23	2.00394	topic.3
Dcn	1.98526	topic.3
Dgat2	1.97726	topic.3
Atp5j2	1.94526	topic.3
Ndufs1	1.91991	topic.3
Fgl2	1.91553	topic.3
Phyh	1.91315	topic.3
Atp5k	1.90725	topic.3
Ndufa5	1.90709	topic.3
Ccn1	1.87199	topic.3
Mpc2	1.86553	topic.3
Pdha1	1.85447	topic.3
Mdh2	1.84876	topic.3
Fxyd1	1.84117	topic.3
Serpinf1	1.82678	topic.3
Ech1	1.81239	topic.3
Slc25a4	1.80164	topic.3
Sucla2	1.79706	topic.3
Atp5g1	1.79079	topic.3
Acadvl	1.78847	topic.3
Ndufc1	1.77927	topic.3
Ldhb	1.765	topic.3
Acadm	1.76435	topic.3
Uqcrc2	1.742	topic.3
Ndrg2	1.73161	topic.3
Uqcrfs1	1.71504	topic.3
Atp1a2	1.70892	topic.3
Uqcrc1	1.70364	topic.3
Mdh1	1.69687	topic.3
Atp5b	1.68882	topic.3
Cox5a	1.68312	topic.3
Atp5mpl	1.6806	topic.3
Idh3a	1.68058	topic.3
Cyc1	1.67844	topic.3
Igfbp6	1.67346	topic.3
Ndufv1	1.6491	topic.3
Actn2	1.64131	topic.3
Crat	1.6293	topic.3
Got2	1.61788	topic.3
Cox5b	1.59377	topic.3
Aco2	1.57225	topic.3
Map1lc3a	1.57089	topic.3
Acsl1	1.56951	topic.3
Pam	1.56439	topic.3
Ndufv2	1.56002	topic.3
Acat1	1.55569	topic.3
Uqcrq	1.52188	topic.3
Atp5o	1.51009	topic.3
Tpm1	1.50013	topic.3
Ndufa10	1.49096	topic.3
Pcp4l1	1.47524	topic.3
Etfb	1.47499	topic.3
Acaa2	1.46717	topic.3
Ndufa12	1.4601	topic.3
Etfa	1.45691	topic.3
Atp5a1	1.45019	topic.3
Cox6c	1.41317	topic.3
Hspb7	1.40875	topic.3
Pdhb	1.4009	topic.3
Atp5md	1.39414	topic.3
Cox7b	1.39386	topic.3
Idh3b	1.38227	topic.3
Ndufb2	1.35946	topic.3
Uqcr11	1.35438	topic.3
Nudt4	1.34836	topic.3
Ndufb10	1.34603	topic.3
Uqcrb	1.33337	topic.3
Ndufb5	1.32839	topic.3
Hadha	1.31764	topic.3
Chpt1	1.3156	topic.3
Cox6b1	1.31128	topic.3
Ndufb4	1.30694	topic.3
Sdha	1.3044	topic.3
Uqcr10	1.30389	topic.3
Ndufb8	1.30057	topic.3
Cygb	1.29807	topic.3
Atp5j	1.29785	topic.3
Uqcrh	1.27965	topic.3
Cox7c	1.27149	topic.3
Me1	1.26768	topic.3
Suclg1	1.26299	topic.3
Ndufs2	1.23532	topic.3
Nipsnap2	1.20193	topic.3
Vdac1	1.19356	topic.3
Chchd10	1.15724	topic.3
Hadh	1.14754	topic.3
Errfi1	1.14639	topic.3
Ndufab1	1.13309	topic.3
Acadl	1.09285	topic.3
Cox7a2	1.07924	topic.3
Cs	1.07512	topic.3
Ogdh	1.06258	topic.3
Lyz1	1.04967	topic.3
Ndufs5	1.03522	topic.3
Ndufa3	1.01659	topic.3
Ndufb11	1.01468	topic.3
Sdhb	1.01109	topic.3
Atp5c1	1.01038	topic.3
Ndufb9	1.00637	topic.3
Ccdc80	0.989421	topic.3
Ndufa11	0.989296	topic.3
Rarres2	0.978228	topic.3
Atp5h	0.959945	topic.3
Pink1	0.952924	topic.3
Ndufv3	0.922973	topic.3
Cox4i1	0.897749	topic.3
Rgs2	0.887705	topic.3
Gapdh	0.882809	topic.3
Atp5f1	0.861635	topic.3
Atp5d	0.850069	topic.3
Hspa9	0.847333	topic.3
Sdhc	0.833938	topic.3
Slc25a3	0.78285	topic.3
Ndufa13	0.782306	topic.3
Idh2	0.729485	topic.3
Ndufa1	0.685821	topic.3
Inmt	0.642762	topic.3
Atp5l	0.632712	topic.3
Atp5g3	0.563541	topic.3
Cyp2f2	0.549298	topic.3
Dbi	0.501874	topic.3
C3	0.483193	topic.3
Serping1	0.461618	topic.3
Ecm1	0.457589	topic.3
Gpc3	0.453392	topic.3
Ccl21a	0.439504	topic.3
Serpinh1	0.40131	topic.3
Tpi1	0.400842	topic.3
Ltbp2	3.10183	topic.4
Fmod	3.09093	topic.4
Itm2a	3.03797	topic.4
Mdk	2.52324	topic.4
Eln	2.49391	topic.4
Mfap4	2.48859	topic.4
Sept4	2.47525	topic.4
Mmp2	2.40066	topic.4
Ankrd37	2.26027	topic.4
Lamb3	2.25249	topic.4
Cxcl15	2.25071	topic.4
Irx1	2.22369	topic.4
Slc34a2	2.17322	topic.4
Spon1	2.15938	topic.4
Bgn	2.15591	topic.4
Ppic	2.12349	topic.4
S100a8	2.08937	topic.4
Epcam	2.05882	topic.4
Sfta2	2.04919	topic.4
Bex3	2.04645	topic.4
Mfap5	2.01321	topic.4
Pmepa1	1.99659	topic.4
Scarf2	1.99574	topic.4
Plk2	1.95834	topic.4
Lpcat1	1.95692	topic.4
Npc2	1.9235	topic.4
Ltbp3	1.91568	topic.4
Nrep	1.88169	topic.4
Tmem37	1.88083	topic.4
Galnt18	1.8703	topic.4
Prelp	1.85447	topic.4
Bmp1	1.85405	topic.4
Lrg1	1.84523	topic.4
Pi4k2b	1.84106	topic.4
Lamc2	1.80914	topic.4
Mrc2	1.7676	topic.4
Ptprf	1.75537	topic.4
Scnn1a	1.74588	topic.4
Gucy1a1	1.73787	topic.4
Clic1	1.71369	topic.4
Dcxr	1.70679	topic.4
Pdgfrb	1.70045	topic.4
Cdc42ep4	1.6981	topic.4
Igfbp3	1.68692	topic.4
Mxra8	1.65975	topic.4
Igfbp7	1.65599	topic.4
Agrn	1.65119	topic.4
S100a9	1.63698	topic.4
Nbl1	1.6367	topic.4
Thbd	1.62962	topic.4
Lamb1	1.62259	topic.4
Olfml3	1.61472	topic.4
Lcn2	1.59535	topic.4
Sdc1	1.59371	topic.4
Ism1	1.56821	topic.4
Scarb1	1.55758	topic.4
Napsa	1.55361	topic.4
Scd1	1.55259	topic.4
Slc12a2	1.55247	topic.4
Lox	1.53796	topic.4
Pdzd2	1.53711	topic.4
Gprc5a	1.5367	topic.4
Errfi1	1.51926	topic.4
Dag1	1.49012	topic.4
Col4a2	1.48799	topic.4
Loxl1	1.46898	topic.4
Itga3	1.46401	topic.4
S100g	1.44386	topic.4
Tmem243	1.4234	topic.4
Fzd1	1.42063	topic.4
Abca3	1.3918	topic.4
Aqp5	1.38717	topic.4
Me1	1.38401	topic.4
Gclc	1.38251	topic.4
Atp1b1	1.38237	topic.4
Fbln5	1.36495	topic.4
Lgi3	1.36425	topic.4
Mamdc2	1.35861	topic.4
Icam2	1.33013	topic.4
Atp8a1	1.32062	topic.4
Esam	1.31039	topic.4
Emb	1.29465	topic.4
Cldn3	1.28792	topic.4
Atp1a1	1.26826	topic.4
Serpine2	1.2545	topic.4
Ager	1.23688	topic.4
C1qb	1.20831	topic.4
Gng11	1.20068	topic.4
Krt7	1.17786	topic.4
H2-Aa	1.17289	topic.4
Clic3	1.16255	topic.4
Dram1	1.16124	topic.4
Atp11a	1.15354	topic.4
Nkx2-1	1.12567	topic.4
Cebpd	1.11878	topic.4
Prdx6	1.11806	topic.4
Igf1	1.08219	topic.4
Palld	1.07302	topic.4
Fstl1	1.06774	topic.4
Akap5	1.05829	topic.4
Hs2st1	1.03578	topic.4
Dkk3	1.03301	topic.4
Ccl21a	1.01637	topic.4
Cystm1	0.988615	topic.4
Ckb	0.956961	topic.4
Cadm1	0.951129	topic.4
Ndufv3	0.922661	topic.4
Cldn5	0.916886	topic.4
Fasn	0.878027	topic.4
Sema3c	0.871836	topic.4
Ces1d	0.863467	topic.4
Emp2	0.856803	topic.4
Mal2	0.848879	topic.4
Socs2	0.843728	topic.4
Fn1	0.831232	topic.4
Lamp3	0.817353	topic.4
Trf	0.814443	topic.4
Krt8	0.810933	topic.4
Serping1	0.808743	topic.4
H2-Ab1	0.796842	topic.4
Sftpd	0.792774	topic.4
Cdh1	0.787149	topic.4
Cox6b1	0.780077	topic.4
Sod2	0.779112	topic.4
Sdc4	0.762277	topic.4
Selenbp1	0.754815	topic.4
Spock2	0.752746	topic.4
Pink1	0.752235	topic.4
Lrp1	0.750464	topic.4
Nupr1	0.738555	topic.4
Ndufs7	0.737297	topic.4
Cdo1	0.724405	topic.4
Myh14	0.718626	topic.4
Rgs2	0.716442	topic.4
Itgb5	0.684244	topic.4
Idh2	0.68121	topic.4
Muc1	0.673089	topic.4
Prdx5	0.669246	topic.4
Igfbp2	0.648338	topic.4
Col6a1	0.647445	topic.4
Mylk	0.643257	topic.4
Acaa2	0.622199	topic.4
Cxcl14	0.612478	topic.4
C1s1	0.607327	topic.4
Aebp1	0.58931	topic.4
Mcam	0.578305	topic.4
Gpc3	0.566433	topic.4
Hspg2	0.54703	topic.4
Furin	0.521669	topic.4
Ndufa11	0.518587	topic.4
Col6a2	0.514711	topic.4
Spint2	0.499405	topic.4
Nudt4	0.49153	topic.4
Ywhag	0.483246	topic.4
Dstn	0.471267	topic.4
Slc25a5	0.469207	topic.4
Col5a2	0.468374	topic.4
Atp5d	0.451075	topic.4
Ndufv2	0.429973	topic.4
Ifitm2	0.426996	topic.4
Atp5md	0.422376	topic.4
Cox6c	0.402755	topic.4
Chil1	3.87516	topic.5
Hc	3.81034	topic.5
Lgi3	3.33738	topic.5
Lamp3	3.22849	topic.5
Sftpa1	3.16105	topic.5
Lyz1	3.02928	topic.5
Fabp5	2.98508	topic.5
Elovl1	2.91047	topic.5
S100g	2.8397	topic.5
Lpcat1	2.49339	topic.5
Lcn2	2.48086	topic.5
Napsa	2.47952	topic.5
Sfta2	2.46802	topic.5
Cxcl15	2.44664	topic.5
Slc34a2	2.35904	topic.5
Sftpd	2.31225	topic.5
Itgax	2.29126	topic.5
Irx1	2.28572	topic.5
Gpnmb	2.26855	topic.5
Itgb2	2.25507	topic.5
Abca3	2.22752	topic.5
Dram1	2.09407	topic.5
Cldn18	2.08115	topic.5
Tmem243	2.04472	topic.5
Bst2	1.99197	topic.5
Muc1	1.98928	topic.5
Ccl5	1.91359	topic.5
Nkx2-1	1.89557	topic.5
Gimap4	1.85864	topic.5
H2-Q7	1.83645	topic.5
Abcg1	1.82459	topic.5
Arhgap45	1.70014	topic.5
Gramd2	1.64186	topic.5
Car8	1.62406	topic.5
H2-Ab1	1.57531	topic.5
Akap5	1.54348	topic.5
Ccl6	1.54189	topic.5
Aqp5	1.52522	topic.5
Atp11a	1.5184	topic.5
Sfta3-ps	1.51837	topic.5
Cd52	1.50403	topic.5
Ager	1.49177	topic.5
Scd1	1.47784	topic.5
H2-Eb1	1.47534	topic.5
Coro1a	1.47213	topic.5
Pfn1	1.43517	topic.5
Ptprc	1.42274	topic.5
Rac2	1.41852	topic.5
Clec14a	1.41062	topic.5
Inmt	1.40491	topic.5
Lamb3	1.39861	topic.5
Cebpa	1.3975	topic.5
Stat1	1.39654	topic.5
Hs2st1	1.39122	topic.5
Wfdc2	1.39063	topic.5
Mettl7a1	1.37423	topic.5
Lgals3	1.36863	topic.5
AW112010	1.35178	topic.5
Acp5	1.34042	topic.5
Prdx1	1.3317	topic.5
Spint2	1.317	topic.5
Ctss	1.31479	topic.5
Clic3	1.31398	topic.5
Myh14	1.27364	topic.5
Pde5a	1.26675	topic.5
Mmp12	1.26065	topic.5
Gapdh	1.23547	topic.5
Dhrs3	1.23501	topic.5
Atp8a1	1.20839	topic.5
Npc2	1.17887	topic.5
Pdzd2	1.1692	topic.5
Tspan8	1.16387	topic.5
Ndufa3	1.10161	topic.5
Fasn	1.06325	topic.5
Podxl	1.05848	topic.5
H2-Aa	1.02521	topic.5
Cat	1.0188	topic.5
Sdc4	1.01512	topic.5
Tmem100	0.986749	topic.5
AC149090.1	0.979242	topic.5
Rasip1	0.953946	topic.5
Sdc1	0.94273	topic.5
Ndufb11	0.89061	topic.5
Tuba1a	0.888229	topic.5
Cldn3	0.874518	topic.5
Ptprf	0.844461	topic.5
Ndufs6	0.806422	topic.5
Mpc1	0.732664	topic.5
Uqcrh	0.728706	topic.5
Gucy1a1	0.719624	topic.5
Atp5h	0.715855	topic.5
Agrn	0.709566	topic.5
Uqcr10	0.700971	topic.5
Tubb4b	0.700328	topic.5
Atp5l	0.69366	topic.5
Atp5j	0.682272	topic.5
Lmo7	0.680706	topic.5
Esam	0.666845	topic.5
Etfb	0.663005	topic.5
Postn	0.648367	topic.5
Ccnd1	0.647036	topic.5
Atp5d	0.647008	topic.5
Spp1	0.632433	topic.5
Slc25a3	0.615815	topic.5
Ndufa13	0.604013	topic.5
Mal2	0.599807	topic.5
Ogdh	0.5849	topic.5
Tpi1	0.584617	topic.5
Lrg1	0.571463	topic.5
Ndufc1	0.546872	topic.5
Krt7	0.538444	topic.5
Hopx	0.533498	topic.5
Acaa2	0.532966	topic.5
Col4a1	0.525414	topic.5
Col6a3	0.521702	topic.5
Ndufb5	0.50459	topic.5
Ndufs2	0.50355	topic.5
Itgb5	0.498387	topic.5
Ezr	0.495045	topic.5
Maged1	0.472704	topic.5
Atp5j2	0.470638	topic.5
Atp1a1	0.464814	topic.5
Uqcrc1	0.461601	topic.5
Sdha	0.459057	topic.5
Atp5f1	0.457531	topic.5
Cox7c	0.438049	topic.5
Ywhag	0.406672	topic.5
Prdx6	0.400689	topic.5
Tmem100	4.26456	topic.6
Hpgd	4.11741	topic.6
Col4a3	3.79303	topic.6
Col4a4	3.60137	topic.6
Lama3	3.49904	topic.6
Ndnf	3.49753	topic.6
Spock2	3.46721	topic.6
Sema3c	3.36523	topic.6
Igfbp2	3.35977	topic.6
Sema3e	3.3592	topic.6
Akap5	3.32739	topic.6
Emp2	3.30476	topic.6
Slc39a8	3.30386	topic.6
Hopx	3.25267	topic.6
Cldn18	3.06068	topic.6
Scnn1g	3.0538	topic.6
Car4	3.03456	topic.6
Lmo7	2.9919	topic.6
Ager	2.96718	topic.6
Gprc5a	2.88834	topic.6
Mal2	2.86599	topic.6
Tspan8	2.86194	topic.6
Thbd	2.80755	topic.6
Cldn5	2.795	topic.6
Hs2st1	2.75581	topic.6
Smad6	2.74717	topic.6
Matn4	2.73099	topic.6
Hhip	2.72866	topic.6
Itga3	2.70563	topic.6
Cadm1	2.69187	topic.6
Car2	2.51787	topic.6
Cxadr	2.50763	topic.6
Pde5a	2.48485	topic.6
Rab11fip1	2.47486	topic.6
Scn3b	2.43959	topic.6
Myh14	2.42044	topic.6
Krt7	2.41937	topic.6
Lamc2	2.30861	topic.6
Cystm1	2.29765	topic.6
Gramd2	2.26634	topic.6
Nt5e	2.24479	topic.6
Fam174b	2.22956	topic.6
Esam	2.21524	topic.6
Cpm	2.18431	topic.6
Slco3a1	2.1677	topic.6
Aqp5	2.15952	topic.6
Clec14a	2.15948	topic.6
Cyp2b10	2.15173	topic.6
Cyp4b1	2.12173	topic.6
Sfta3-ps	2.12002	topic.6
Sec14l3	2.0368	topic.6
Fbln5	2.02045	topic.6
Clic3	2.01338	topic.6
Agrn	2.00827	topic.6
Icam2	1.98321	topic.6
Mcam	1.97363	topic.6
Lyve1	1.96484	topic.6
Galnt18	1.95675	topic.6
Ccn1	1.9527	topic.6
Inmt	1.93915	topic.6
Ism1	1.93333	topic.6
Msln	1.89889	topic.6
Rgcc	1.89837	topic.6
Cxcl14	1.88387	topic.6
Rasip1	1.87291	topic.6
Gja1	1.84854	topic.6
Nkx2-1	1.82218	topic.6
Tubb2a	1.79126	topic.6
Gucy1a1	1.77917	topic.6
Efemp1	1.77471	topic.6
Ptprf	1.76009	topic.6
Pdzd2	1.75498	topic.6
Pxdn	1.74361	topic.6
Pdgfa	1.74266	topic.6
Mettl7a1	1.73895	topic.6
Gng11	1.72348	topic.6
Pdgfb	1.71982	topic.6
Dag1	1.7051	topic.6
Tppp3	1.67123	topic.6
Crispld2	1.65027	topic.6
Col4a1	1.63232	topic.6
Krt19	1.59862	topic.6
Cdh1	1.58188	topic.6
Scnn1a	1.5574	topic.6
Rarres2	1.55368	topic.6
Ccnd1	1.54845	topic.6
Prelp	1.545	topic.6
Serpinh1	1.52574	topic.6
Podxl	1.4788	topic.6
Elovl1	1.45929	topic.6
Krt8	1.42692	topic.6
Dstn	1.42302	topic.6
Ezr	1.39665	topic.6
Emp1	1.39102	topic.6
Parva	1.38366	topic.6
Ptgis	1.34264	topic.6
Cryab	1.34245	topic.6
Prdx6	1.33849	topic.6
Lamp3	1.3384	topic.6
Mamdc2	1.33767	topic.6
Klc1	1.33637	topic.6
Igfbp6	1.33033	topic.6
Col4a2	1.32872	topic.6
Antxr1	1.32188	topic.6
Postn	1.31953	topic.6
Tuba1a	1.3084	topic.6
Sdc4	1.30183	topic.6
Errfi1	1.27268	topic.6
Rhoc	1.27138	topic.6
Nr4a1	1.24285	topic.6
Tmem37	1.23679	topic.6
Krt18	1.21433	topic.6
Gpc3	1.19853	topic.6
Thbs1	1.19586	topic.6
Nbl1	1.1888	topic.6
Atp8a1	1.17609	topic.6
Ltbr	1.17189	topic.6
Hc	1.15245	topic.6
Actn1	1.11974	topic.6
Anxa1	1.11512	topic.6
S100g	1.10481	topic.6
Nrep	1.08788	topic.6
Vwf	1.08359	topic.6
Mxra8	1.08239	topic.6
Dpep1	1.04441	topic.6
Muc1	1.04347	topic.6
Ltbp1	1.03895	topic.6
Cebpd	1.01285	topic.6
Igfbp5	1.00894	topic.6
Atp11a	0.997798	topic.6
Lmna	0.996718	topic.6
Hspb1	0.967998	topic.6
Col6a2	0.964118	topic.6
Lpcat1	0.963818	topic.6
Ccn2	0.957329	topic.6
Pcolce	0.950073	topic.6
Ces1d	0.937785	topic.6
Fbln1	0.932599	topic.6
Col6a1	0.889261	topic.6
Aldh1a1	0.881519	topic.6
Spint2	0.871176	topic.6
Scarb1	0.868745	topic.6
Rgs2	0.858862	topic.6
Gstm1	0.770238	topic.6
Bc1	0.762535	topic.6
Tubb4b	0.749171	topic.6
Ifitm2	0.692068	topic.6
Chpt1	0.67916	topic.6
Ltbp3	0.674086	topic.6
Chil1	0.667254	topic.6
Gsn	0.644327	topic.6
Fbn1	0.611516	topic.6
Scarf2	0.59952	topic.6
Ywhag	0.590509	topic.6
Slc34a2	0.588233	topic.6
Olfml3	0.5843	topic.6
Napsa	0.579851	topic.6
Gsta3	0.571922	topic.6
Sftpd	0.541266	topic.6
Ogdh	0.531791	topic.6
Ccng1	0.482182	topic.6
Spon1	0.472352	topic.6
Map1lc3a	0.467638	topic.6
Ndufa1	0.460882	topic.6
Loxl1	0.44592	topic.6
Igfbp7	0.440188	topic.6
Abca3	0.435497	topic.6
Sdc1	0.404885	topic.6
Maged1	0.403551	topic.6
Tmem45b	11.3237	topic.7
Car3	9.77635	topic.7
Pck1	9.0644	topic.7
Adipoq	9.06298	topic.7
Cfd	8.82717	topic.7
Retn	8.61924	topic.7
Plin1	8.22818	topic.7
Cyp2e1	8.20089	topic.7
Cidec	8.05256	topic.7
Thrsp	6.61276	topic.7
Fabp4	6.52094	topic.7
Mrap	6.41819	topic.7
Adig	6.136	topic.7
Iglc2	6.11721	topic.7
Apoc1	5.02226	topic.7
Plin4	4.66597	topic.7
Ifi27l2a	4.61832	topic.7
Gpd1	4.61714	topic.7
Arxes2	4.48243	topic.7
Car5b	4.47689	topic.7
Uchl1	4.29851	topic.7
Dgat2	4.22994	topic.7
Sncg	4.13245	topic.7
Lipe	3.98739	topic.7
Aldh1l1	3.96864	topic.7
Pcx	3.91302	topic.7
Aoc3	3.81466	topic.7
Slc27a1	3.72028	topic.7
Itih4	3.64999	topic.7
Acaca	3.58589	topic.7
Acsl1	3.45256	topic.7
Dgat1	3.42473	topic.7
Fasn	3.42316	topic.7
Slc25a1	3.40013	topic.7
Pnpla2	3.39436	topic.7
Tmem120a	3.3317	topic.7
Prkar2b	3.30038	topic.7
Gstz1	3.28383	topic.7
Agpat2	3.25841	topic.7
Ppa1	3.20167	topic.7
Rbp4	3.14787	topic.7
Plaat3	3.12439	topic.7
Dbi	3.11367	topic.7
Ndrg4	3.11017	topic.7
Slc1a5	2.88027	topic.7
Hacd2	2.85474	topic.7
Fam13a	2.8341	topic.7
Aldh6a1	2.8256	topic.7
Ghr	2.72493	topic.7
Cdo1	2.68383	topic.7
Sfxn1	2.59056	topic.7
Pank3	2.58291	topic.7
Slc36a2	2.5633	topic.7
Hp	2.47372	topic.7
Chpt1	2.43664	topic.7
Bscl2	2.2868	topic.7
Map1b	2.26361	topic.7
Glul	2.23519	topic.7
Lpl	2.22151	topic.7
Scd1	2.11656	topic.7
Htra3	2.0511	topic.7
Atp1a2	2.02008	topic.7
Rgs5	2.01525	topic.7
Mgll	1.87298	topic.7
Sult1a1	1.86683	topic.7
Acox1	1.84262	topic.7
Me1	1.81156	topic.7
Acp5	1.78102	topic.7
Acadm	1.76582	topic.7
Eif4ebp1	1.71708	topic.7
Cebpa	1.70085	topic.7
Net1	1.59133	topic.7
Mgst1	1.53132	topic.7
Pi16	1.51946	topic.7
Trf	1.51018	topic.7
Ccdc80	1.50878	topic.7
Dcn	1.30533	topic.7
C4b	1.30453	topic.7
Bc1	1.19134	topic.7
Hadh	1.16939	topic.7
Ywhag	1.11747	topic.7
Cat	1.11487	topic.7
C3	1.05205	topic.7
Mt1	1.02334	topic.7
Ndufb9	0.967401	topic.7
Mpc1	0.933176	topic.7
Etfb	0.877882	topic.7
Ndufab1	0.826813	topic.7
Hspa9	0.788707	topic.7
Mpc2	0.78061	topic.7
Ech1	0.754127	topic.7
Ces1d	0.75384	topic.7
Lgals1	0.743298	topic.7
S100a1	0.738762	topic.7
Igf1	0.736284	topic.7
Acadl	0.727659	topic.7
Pdha1	0.705435	topic.7
Sdha	0.675386	topic.7
Atp5g3	0.66647	topic.7
Por	0.596397	topic.7
Chchd10	0.592775	topic.7
Ndufa1	0.556963	topic.7
Ndufs2	0.544313	topic.7
Mt2	0.531454	topic.7
Ndufb8	0.435473	topic.7
Igfbp5	0.434628	topic.7
Aco2	0.434569	topic.7
Cs	0.405866	topic.7
Ighm	8.24815	topic.8
Ighg3	8.21682	topic.8
Ighg2b	7.81963	topic.8
Ighg2c	5.78414	topic.8
Mzb1	5.21632	topic.8
Ighg1	5.12908	topic.8
Igkc	5.07753	topic.8
Iglc1	3.95527	topic.8
Jchain	3.68212	topic.8
Iglc3	3.30362	topic.8
Ccl5	2.66081	topic.8
Ly6d	2.64592	topic.8
Trbc2	2.3962	topic.8
Ccl8	2.1616	topic.8
Cd79b	2.15641	topic.8
Cd79a	2.10134	topic.8
Edem1	1.97615	topic.8
Rac2	1.35203	topic.8
Iglc2	1.25398	topic.8
H2-Q7	1.21365	topic.8
Cd52	1.18747	topic.8
H2-Eb1	1.08612	topic.8
Ptprc	1.08196	topic.8
AW112010	0.908594	topic.8
Stat1	0.839079	topic.8
H2-Aa	0.751178	topic.8
H2-Ab1	0.71809	topic.8
Coro1a	0.616987	topic.8
Bpifa1	8.78569	topic.9
Reg3g	8.52429	topic.9
Bpifb1	8.47569	topic.9
Chil4	7.89529	topic.9
Cnn1	6.90358	topic.9
Scgb3a1	6.64144	topic.9
Tff2	6.54334	topic.9
Sult1d1	6.43031	topic.9
Actg2	6.41688	topic.9
Cyp2a5	6.39376	topic.9
Ltf	6.29366	topic.9
Clca1	6.12342	topic.9
Adh7	6.08619	topic.9
A2ml1	5.14135	topic.9
Lypd2	5.01351	topic.9
Muc5b	4.84477	topic.9
Myh11	4.73253	topic.9
AU040972	4.4343	topic.9
Acta2	4.36355	topic.9
Tpm2	4.23304	topic.9
Pdlim3	4.13766	topic.9
Synpo2	4.02235	topic.9
Tagln	4.01925	topic.9
Myl9	3.88118	topic.9
Des	3.67312	topic.9
Scgb3a2	3.62219	topic.9
Apod	3.46825	topic.9
Gsto1	3.42641	topic.9
Pigr	3.36017	topic.9
Slc16a11	3.01453	topic.9
Ccdc153	2.86509	topic.9
Cdhr4	2.84802	topic.9
Adam8	2.7607	topic.9
Ifitm1	2.65059	topic.9
Foxj1	2.50711	topic.9
Cxcl17	2.37641	topic.9
Mustn1	2.25406	topic.9
Aldh1a1	2.23709	topic.9
Postn	2.21194	topic.9
Pi16	2.06662	topic.9
Ppp1r12b	2.05509	topic.9
Pcp4l1	2.05205	topic.9
Hspb1	2.01085	topic.9
Basp1	2.00452	topic.9
Mylk	1.99289	topic.9
Crispld2	1.99139	topic.9
Tspan1	1.92827	topic.9
Csrp2	1.9186	topic.9
Flna	1.86617	topic.9
Tppp3	1.83261	topic.9
Igfbp2	1.82136	topic.9
F3	1.75194	topic.9
Fam129a	1.70787	topic.9
Ccn2	1.6385	topic.9
Cd24a	1.62678	topic.9
Gsta4	1.60836	topic.9
Lpp	1.55128	topic.9
Krt19	1.53565	topic.9
Dmpk	1.5356	topic.9
Cpe	1.53083	topic.9
Ckb	1.47036	topic.9
Map3k20	1.45845	topic.9
Dstn	1.44082	topic.9
Rfk	1.38796	topic.9
Cyp2f2	1.30947	topic.9
Gstm1	1.25755	topic.9
Wfdc2	1.24957	topic.9
Rgs2	1.19413	topic.9
Ptgis	1.19092	topic.9
Actn1	1.03523	topic.9
Igfbp6	0.991521	topic.9
Thbs1	0.841122	topic.9
Gsta3	0.837184	topic.9
Net1	0.807322	topic.9
Nbl1	0.803292	topic.9
Cyp4b1	0.781827	topic.9
Ogn	0.77078	topic.9
Nupr1	0.765717	topic.9
Lgals1	0.691716	topic.9
Por	0.648226	topic.9
Cp	0.646438	topic.9
Cbr2	0.591317	topic.9
Tuba1a	0.589202	topic.9
Igfbp4	0.537532	topic.9
Krt8	0.518267	topic.9
Actc1	0.487916	topic.9
Tubb4b	0.480468	topic.9
Anxa1	0.475512	topic.9
Dcn	0.457217	topic.9
Spint2	0.443057	topic.9
Nppa	7.84474	topic.10
Myom2	7.12319	topic.10
Hamp	6.89275	topic.10
Ankrd1	6.31753	topic.10
Trdn	5.42886	topic.10
Actn2	5.28393	topic.10
Sln	5.23025	topic.10
Myh6	5.07608	topic.10
Ryr2	5.03501	topic.10
Cox6a2	5.02403	topic.10
Tnnt2	4.9885	topic.10
Pln	4.97313	topic.10
Tnnc1	4.93896	topic.10
Myl7	4.6823	topic.10
Casq2	4.62652	topic.10
Mybpc3	4.6226	topic.10
Pgam2	4.55844	topic.10
Ank1	4.47226	topic.10
Smpx	4.33424	topic.10
Obscn	4.31287	topic.10
Srl	4.3067	topic.10
Hspb7	4.2398	topic.10
Tnni3	4.14832	topic.10
Eef1a2	4.13127	topic.10
Mybphl	4.12477	topic.10
Mb	4.08409	topic.10
Myl3	4.07156	topic.10
Myoz2	4.05743	topic.10
Popdc2	4.01251	topic.10
Ckmt2	3.99394	topic.10
Csrp3	3.92959	topic.10
Cmya5	3.85418	topic.10
Atp2a2	3.82973	topic.10
Ldb3	3.75336	topic.10
Fndc5	3.7496	topic.10
Tcap	3.68028	topic.10
Ttn	3.64334	topic.10
Eno3	3.62307	topic.10
Fhl2	3.61848	topic.10
Hrc	3.61668	topic.10
Myl4	3.53799	topic.10
Cox8b	3.52979	topic.10
Actc1	3.5121	topic.10
Fabp3	3.48403	topic.10
Pde4dip	3.28275	topic.10
Myom1	3.28229	topic.10
Rcan2	3.26503	topic.10
Clu	3.24419	topic.10
Got1	3.2295	topic.10
Coq8a	3.22849	topic.10
Slc25a4	3.16609	topic.10
Pygm	3.07987	topic.10
Ckm	3.06078	topic.10
Myl1	3.05989	topic.10
Art3	2.94155	topic.10
Cox7a1	2.84011	topic.10
Dsp	2.77057	topic.10
Pam	2.73363	topic.10
Tpm1	2.69284	topic.10
Pfkm	2.61946	topic.10
Ndrg2	2.57125	topic.10
Tuba4a	2.53996	topic.10
Atp5g1	2.37052	topic.10
Tmod1	2.37035	topic.10
Mdh1	2.35407	topic.10
Cryab	2.31398	topic.10
Gpc1	2.30969	topic.10
Aco2	2.24347	topic.10
Pdlim5	2.18223	topic.10
Pygb	2.01951	topic.10
Atp5g3	1.97764	topic.10
Got2	1.88081	topic.10
Ldhb	1.86543	topic.10
Ndufv1	1.86486	topic.10
Cycs	1.86386	topic.10
Lum	1.82208	topic.10
Mfn2	1.79755	topic.10
Uqcrfs1	1.7903	topic.10
Chchd10	1.76306	topic.10
Atp5b	1.74797	topic.10
Atp5o	1.74664	topic.10
Mdh2	1.73469	topic.10
Ndufs1	1.70507	topic.10
Nipsnap2	1.70169	topic.10
Cpe	1.696	topic.10
Idh3a	1.6779	topic.10
Lpl	1.65418	topic.10
Ndufa4	1.64938	topic.10
Ndufa5	1.63681	topic.10
Ndufab1	1.6196	topic.10
Atp5a1	1.60636	topic.10
Ndufs2	1.58229	topic.10
Phyh	1.55035	topic.10
Cox5a	1.54357	topic.10
Ndufb9	1.54192	topic.10
Dkk3	1.53202	topic.10
Ndufa9	1.51883	topic.10
Sdhb	1.51575	topic.10
Ndufs7	1.45461	topic.10
Hadhb	1.44661	topic.10
Cfl2	1.41497	topic.10
Idh3g	1.4102	topic.10
Cox7b	1.40358	topic.10
Acadl	1.36442	topic.10
Ogdh	1.35518	topic.10
Vdac1	1.34261	topic.10
Ndufa11	1.33526	topic.10
Ndufv3	1.31696	topic.10
Ndufa10	1.31238	topic.10
Atp5h	1.31042	topic.10
Atp5c1	1.3052	topic.10
S100a1	1.29534	topic.10
Atp5k	1.26887	topic.10
Ndufc1	1.26824	topic.10
Atp5j	1.26795	topic.10
Cox6c	1.26414	topic.10
Atp5md	1.25757	topic.10
Stard10	1.24938	topic.10
Des	1.24714	topic.10
Cyc1	1.24706	topic.10
Ndufa12	1.23357	topic.10
Uqcr11	1.22785	topic.10
Uqcrc1	1.21237	topic.10
Acadm	1.19953	topic.10
Slc25a3	1.19346	topic.10
Acaa2	1.18653	topic.10
Ndufb2	1.18621	topic.10
Uqcrq	1.18348	topic.10
Cox7c	1.17462	topic.10
Ndufa13	1.17444	topic.10
Ndufb10	1.17216	topic.10
Uqcrc2	1.16954	topic.10
Ndufa1	1.16198	topic.10
Fxyd1	1.15009	topic.10
Sdhc	1.12074	topic.10
Cs	1.11419	topic.10
Map1lc3a	1.08801	topic.10
Sod2	1.08772	topic.10
Uqcrb	1.06483	topic.10
Sdha	1.05177	topic.10
Ndufb8	1.05152	topic.10
Atp5f1	1.04717	topic.10
Mpc1	1.03023	topic.10
Uqcrh	1.02648	topic.10
Etfa	1.0255	topic.10
Atp1a2	1.02447	topic.10
Oxct1	1.01185	topic.10
Uqcr10	1.00342	topic.10
Cox5b	0.997762	topic.10
Atp5l	0.990331	topic.10
Idh2	0.986841	topic.10
Ech1	0.986616	topic.10
Atp5mpl	0.979415	topic.10
Pdha1	0.97125	topic.10
Ndufb4	0.970148	topic.10
Atp5d	0.966683	topic.10
Ndufv2	0.897644	topic.10
Hadha	0.867644	topic.10
Ndufs6	0.852232	topic.10
Nudt4	0.851	topic.10
Cox7a2	0.83588	topic.10
Pink1	0.833992	topic.10
Ndufb5	0.827797	topic.10
Cox4i1	0.818485	topic.10
Ccng1	0.749903	topic.10
Pgk1	0.734176	topic.10
Atp1a1	0.733796	topic.10
Tpi1	0.714088	topic.10
Cox6b1	0.615582	topic.10
Atp5j2	0.600602	topic.10
Gapdh	0.583788	topic.10
Ndufb11	0.559322	topic.10
Etfb	0.483441	topic.10
Ndufa3	0.466831	topic.10
Cckar	4.91057	topic.11
Gabrp	4.62359	topic.11
Retnla	4.19481	topic.11
Cyp2f2	3.97379	topic.11
Cbr2	3.91903	topic.11
Cyp2s1	3.8233	topic.11
Foxj1	3.80506	topic.11
Cfap126	3.75674	topic.11
Clic6	3.67509	topic.11
Tmem212	3.58327	topic.11
Cdhr4	3.55268	topic.11
Slc16a11	3.48622	topic.11
Selenbp1	3.42482	topic.11
Dynlrb2	3.4156	topic.11
Ccdc153	3.40497	topic.11
Cxcl17	3.35397	topic.11
Aldh1a7	3.2876	topic.11
Tspan1	3.10693	topic.11
Scgb3a2	3.04244	topic.11
Pon1	2.98601	topic.11
Endog	2.97478	topic.11
Alas1	2.89155	topic.11
Hp	2.82626	topic.11
Pigr	2.72088	topic.11
Gsta4	2.67464	topic.11
Scnn1b	2.67147	topic.11
Cyp4b1	2.64973	topic.11
Wfdc2	2.61708	topic.11
Slc23a2	2.55793	topic.11
Akr1c14	2.54866	topic.11
Atp6v1c2	2.54305	topic.11
Cldn3	2.53762	topic.11
Cd55	2.5319	topic.11
Elof1	2.50391	topic.11
Cd24a	2.45818	topic.11
Mgst1	2.4205	topic.11
Aldh3b1	2.3596	topic.11
Por	2.29727	topic.11
AU040972	2.28873	topic.11
Aldh1a1	2.2843	topic.11
Ces1d	2.24407	topic.11
Appl2	2.23712	topic.11
Gsta3	2.22172	topic.11
Tppp3	2.22135	topic.11
Cyp2b10	2.16854	topic.11
Prdx6	2.11691	topic.11
Car8	2.10309	topic.11
Sec14l3	2.04291	topic.11
Atp1b1	2.04152	topic.11
Cdh1	2.03852	topic.11
Prr15l	2.03074	topic.11
Dcxr	2.02258	topic.11
AC149090.1	1.92587	topic.11
Plxnb1	1.9176	topic.11
Tubb4b	1.90262	topic.11
Gramd2	1.82866	topic.11
Spint2	1.75051	topic.11
Gstm1	1.73308	topic.11
Emb	1.72856	topic.11
Atp11a	1.71902	topic.11
Mettl7a1	1.70495	topic.11
Ldhb	1.66595	topic.11
Clic3	1.59754	topic.11
Trf	1.57908	topic.11
Krt19	1.56735	topic.11
Muc1	1.56089	topic.11
Cat	1.54605	topic.11
Gclc	1.52654	topic.11
Sfta3-ps	1.52367	topic.11
Gsto1	1.43882	topic.11
Krt18	1.38837	topic.11
Gstm2	1.37025	topic.11
Net1	1.36372	topic.11
Larp4b	1.31997	topic.11
Nupr1	1.31144	topic.11
Sdc1	1.26045	topic.11
Ccnd1	1.2597	topic.11
Nkx2-1	1.25728	topic.11
Krt8	1.24827	topic.11
Scnn1a	1.22552	topic.11
Atp8a1	1.21075	topic.11
Rfk	1.20127	topic.11
Chchd10	1.17289	topic.11
Sftpd	1.11244	topic.11
Ezr	1.08389	topic.11
Cp	0.964646	topic.11
Atp1a1	0.935948	topic.11
Fam174b	0.922045	topic.11
Myh14	0.917146	topic.11
Idh2	0.879973	topic.11
Aqp5	0.866989	topic.11
Socs2	0.832055	topic.11
Npc2	0.829885	topic.11
Mal2	0.778165	topic.11
Ptprf	0.773478	topic.11
Slc25a5	0.627657	topic.11
Sdc4	0.612903	topic.11
Anxa1	0.585595	topic.11
Slc1a5	0.572484	topic.11
Hopx	0.568717	topic.11
Abca3	0.517664	topic.11
Sftpa1	0.486858	topic.11
Ltf	0.444806	topic.11
Igha	9.14298	topic.12
Jchain	3.42184	topic.12
Iglc1	2.98653	topic.12
Gdf10	2.77069	topic.12
Lyz1	2.55452	topic.12
Inmt	2.20185	topic.12
Igkc	2.05845	topic.12
Mamdc2	2.04702	topic.12
Prelp	2.01004	topic.12
Dpep1	1.89514	topic.12
Ogn	1.8164	topic.12
Mfap5	1.6432	topic.12
Hc	1.6239	topic.12
Vegfd	1.62351	topic.12
Gpc3	1.61787	topic.12
Sept4	1.5853	topic.12
Olfml3	1.43406	topic.12
Angptl2	1.36874	topic.12
Fmod	1.28994	topic.12
Serping1	1.23139	topic.12
Sftpa1	1.18729	topic.12
Chil1	1.17044	topic.12
Lamp3	1.13336	topic.12
Igfbp6	1.1238	topic.12
Gsn	1.12103	topic.12
Efemp1	1.06613	topic.12
Gucy1a1	1.04719	topic.12
H2-Ab1	1.01898	topic.12
C1s1	1.00994	topic.12
Pdgfrb	0.940722	topic.12
Loxl1	0.939223	topic.12
H2-Aa	0.901711	topic.12
Lpcat1	0.900459	topic.12
Sema3c	0.898502	topic.12
Rarres2	0.879719	topic.12
Pdzd2	0.858678	topic.12
Mfap4	0.821205	topic.12
Scarf2	0.81929	topic.12
Antxr1	0.790761	topic.12
Gstm1	0.776225	topic.12
Elovl1	0.73079	topic.12
Aebp1	0.662343	topic.12
Mettl7a1	0.661999	topic.12
Mxra8	0.645978	topic.12
Slc34a2	0.64105	topic.12
Ltbp2	0.633775	topic.12
C1ra	0.615921	topic.12
Ccn1	0.615244	topic.12
Mylk	0.607999	topic.12
Bgn	0.605767	topic.12
Adamts2	0.602016	topic.12
Abca3	0.598724	topic.12
Thbd	0.570571	topic.12
H2-Eb1	0.530855	topic.12
Spon1	0.512379	topic.12
Cbr2	0.475419	topic.12
Cxcl13	4.89322	topic.13
Cpxm1	4.76441	topic.13
Ccl8	4.02937	topic.13
Reln	3.88512	topic.13
Mmrn1	3.80906	topic.13
Ighd	3.52107	topic.13
Ccl21a	3.51899	topic.13
Ltb	3.50031	topic.13
Gimap3	3.43376	topic.13
Mir142hg	3.39922	topic.13
Serpina3n	3.35053	topic.13
Ms4a1	3.34806	topic.13
Cd79a	3.34747	topic.13
Cd37	3.24321	topic.13
Ptprcap	3.21691	topic.13
Trac	3.15937	topic.13
C3	3.11437	topic.13
Pla2g7	3.08379	topic.13
Cfb	3.06101	topic.13
C2	3.04433	topic.13
Cd72	3.04349	topic.13
Serpina3g	3.01374	topic.13
Il16	2.96941	topic.13
Mmp3	2.95176	topic.13
C4b	2.91909	topic.13
H2-DMb2	2.90202	topic.13
Vcam1	2.87684	topic.13
Rac2	2.77523	topic.13
Cd52	2.75846	topic.13
Cd79b	2.69837	topic.13
Flt4	2.68507	topic.13
Ptpn6	2.67148	topic.13
H2-Q7	2.62737	topic.13
Coro1a	2.62505	topic.13
Trbc2	2.59058	topic.13
Thy1	2.58402	topic.13
Ccl5	2.58166	topic.13
Lyve1	2.50153	topic.13
Ly6d	2.49515	topic.13
C1qb	2.48947	topic.13
Ptprc	2.46071	topic.13
Ccl9	2.44901	topic.13
Podn	2.40308	topic.13
Fscn1	2.39345	topic.13
C1ra	2.37751	topic.13
Marcksl1	2.36165	topic.13
Fcgr2b	2.35373	topic.13
Saa3	2.35344	topic.13
Arhgap45	2.35031	topic.13
H2-Eb1	2.32368	topic.13
Lbp	2.32289	topic.13
Wfdc17	2.29048	topic.13
Iglc3	2.27816	topic.13
Gimap6	2.26839	topic.13
Hvcn1	2.21866	topic.13
Plbd1	2.16799	topic.13
Socs3	2.16376	topic.13
H2-Ab1	2.15001	topic.13
Cfh	2.1365	topic.13
Gimap4	2.13253	topic.13
Vwf	2.10352	topic.13
Serping1	2.0938	topic.13
Csk	2.08832	topic.13
Gbp2	2.07256	topic.13
Ccr2	2.06516	topic.13
Aebp1	2.0571	topic.13
Iigp1	1.99975	topic.13
Zmiz2	1.97153	topic.13
Fgl2	1.95682	topic.13
Stat1	1.95541	topic.13
Igfbp4	1.9507	topic.13
H2-Aa	1.95027	topic.13
AW112010	1.94114	topic.13
C1s1	1.91086	topic.13
Fxyd6	1.86349	topic.13
Fcgr3	1.80927	topic.13
S100a4	1.75724	topic.13
Ikbkb	1.70687	topic.13
Col5a2	1.69056	topic.13
Gpc3	1.67252	topic.13
Vegfd	1.66893	topic.13
Dcn	1.66817	topic.13
Cygb	1.64842	topic.13
Sfrp1	1.6478	topic.13
Mt2	1.64229	topic.13
Acp5	1.57935	topic.13
Ctss	1.5685	topic.13
Clic1	1.56305	topic.13
Sult1a1	1.55124	topic.13
Pfn1	1.55021	topic.13
AC149090.1	1.5379	topic.13
Fbln2	1.49326	topic.13
Lilrb4a	1.4724	topic.13
Gpnmb	1.43666	topic.13
Lrg1	1.31941	topic.13
Mfap4	1.30755	topic.13
Col3a1	1.28892	topic.13
Cp	1.27213	topic.13
Efemp1	1.26591	topic.13
Mmp12	1.24633	topic.13
Lipa	1.24149	topic.13
Bst2	1.23505	topic.13
Cebpd	1.20924	topic.13
Bgn	1.20709	topic.13
Rarres2	1.20429	topic.13
Mt1	1.19473	topic.13
Lrp1	1.17027	topic.13
Itgb2	1.07288	topic.13
Ighg2c	1.05179	topic.13
Igfbp6	1.0359	topic.13
Mmp2	1.0115	topic.13
Igfbp7	1.0008	topic.13
Lox	0.993159	topic.13
Olfml3	0.86834	topic.13
Fabp5	0.848471	topic.13
Ecm1	0.812317	topic.13
Ccl6	0.80599	topic.13
Furin	0.791206	topic.13
Esam	0.782678	topic.13
Nbl1	0.764843	topic.13
Pcolce	0.752768	topic.13
Itgb5	0.74265	topic.13
Gsta3	0.74144	topic.13
Adamts2	0.734564	topic.13
Ogn	0.733654	topic.13
Glul	0.718615	topic.13
Ptgis	0.697598	topic.13
Lgals3	0.661982	topic.13
Prdx5	0.64484	topic.13
Col1a2	0.638587	topic.13
Loxl1	0.63535	topic.13
Atp5c1	0.63001	topic.13
Ndufb11	0.578505	topic.13
Clu	0.576163	topic.13
Igfbp5	0.549977	topic.13
Slc25a5	0.548546	topic.13
Atp1a1	0.514554	topic.13
Sdhb	0.487682	topic.13
Atp5j	0.481402	topic.13
Trf	0.47939	topic.13
Ifitm2	0.473286	topic.13
Anxa1	0.429311	topic.13
Col1a1	0.427582	topic.13
Col1a1	3.4016	topic.14
Ackr3	3.11759	topic.14
Eln	3.0487	topic.14
Lilr4b	3.04626	topic.14
Col1a2	2.99811	topic.14
Col3a1	2.82491	topic.14
C1qtnf6	2.81228	topic.14
Fbn1	2.76456	topic.14
Tgfbi	2.75192	topic.14
Loxl2	2.7151	topic.14
Stab1	2.58148	topic.14
Fn1	2.57237	topic.14
Col6a3	2.52235	topic.14
Fstl1	2.5223	topic.14
Col5a1	2.51052	topic.14
Col18a1	2.48107	topic.14
Runx1	2.45272	topic.14
Sfrp1	2.43133	topic.14
Adamts2	2.39773	topic.14
Rhoc	2.34952	topic.14
Mfap2	2.32271	topic.14
Col4a1	2.25816	topic.14
Podxl	2.25553	topic.14
Col6a1	2.25476	topic.14
Mcam	2.24614	topic.14
S100a9	2.11198	topic.14
Ppic	2.11086	topic.14
Mfap4	2.07092	topic.14
Emilin1	2.0587	topic.14
Actn1	2.0508	topic.14
Col6a2	2.02563	topic.14
Crispld2	2.00111	topic.14
Antxr1	1.99071	topic.14
Lum	1.97548	topic.14
Clec2d	1.97536	topic.14
Pdgfrb	1.96383	topic.14
Vegfd	1.93436	topic.14
Postn	1.92907	topic.14
Fmod	1.92875	topic.14
Emp1	1.90851	topic.14
Adarb1	1.90304	topic.14
Ctsk	1.88465	topic.14
Mrc2	1.86741	topic.14
Fcgr2b	1.82434	topic.14
Ifitm2	1.79771	topic.14
Thra	1.78957	topic.14
Fcgr3	1.76588	topic.14
Dkk3	1.76274	topic.14
Ccdc80	1.75385	topic.14
Maged1	1.74638	topic.14
Mylk	1.73241	topic.14
Aebp1	1.72948	topic.14
Rasip1	1.71376	topic.14
Ddr2	1.69617	topic.14
Serpine2	1.67306	topic.14
Ecm1	1.65972	topic.14
Clec14a	1.65595	topic.14
Cdo1	1.65385	topic.14
Gpnmb	1.64017	topic.14
Hspg2	1.63898	topic.14
Mxra8	1.60743	topic.14
Thbs1	1.60678	topic.14
Saa3	1.59973	topic.14
Ccr2	1.59518	topic.14
Gng11	1.58208	topic.14
Ltbp2	1.55652	topic.14
Fzd1	1.55397	topic.14
Igf1	1.54393	topic.14
Lox	1.52462	topic.14
Ltbp1	1.51103	topic.14
Mfap5	1.5053	topic.14
Serpinh1	1.49606	topic.14
Klc1	1.48784	topic.14
Timp1	1.47615	topic.14
Tnc	1.46424	topic.14
Nupr1	1.46152	topic.14
Csrp2	1.45943	topic.14
Mmp2	1.43054	topic.14
Prdx1	1.42597	topic.14
Scarf2	1.42125	topic.14
Mgrn1	1.41628	topic.14
Ccn2	1.41426	topic.14
Bmp1	1.36653	topic.14
Dmpk	1.35216	topic.14
Col4a2	1.34329	topic.14
Igfbp4	1.34206	topic.14
Ism1	1.34046	topic.14
Itgb5	1.32472	topic.14
Bst2	1.28895	topic.14
Serpine1	1.27895	topic.14
Spon1	1.25851	topic.14
Loxl1	1.24427	topic.14
C1qb	1.23849	topic.14
Ptgis	1.22986	topic.14
Vcam1	1.21132	topic.14
Map3k20	1.1863	topic.14
Acta2	1.14282	topic.14
Flna	1.13548	topic.14
Cldn5	1.10472	topic.14
Ogn	1.10252	topic.14
Tubb2a	1.0989	topic.14
Tagln	1.0969	topic.14
Pcolce	1.07762	topic.14
Pmepa1	1.06572	topic.14
Ckb	1.02906	topic.14
Parva	1.02753	topic.14
Serpina3n	0.991091	topic.14
Lrp1	0.990438	topic.14
Mt2	0.988489	topic.14
Lgals1	0.974665	topic.14
Vwf	0.934003	topic.14
Myl9	0.903535	topic.14
Ccnd1	0.901343	topic.14
Cebpd	0.890976	topic.14
Lamb1	0.880542	topic.14
Nrep	0.851576	topic.14
Thbd	0.846696	topic.14
Lmna	0.832493	topic.14
Bgn	0.82621	topic.14
Hspa9	0.775949	topic.14
Tpi1	0.77073	topic.14
Cp	0.756819	topic.14
Tpm2	0.75557	topic.14
Atp5l	0.747472	topic.14
Pdzd2	0.717331	topic.14
Tuba1a	0.700227	topic.14
Pgk1	0.697056	topic.14
C1ra	0.663369	topic.14
Sema3c	0.632599	topic.14
Hspb1	0.617661	topic.14
S100a4	0.611518	topic.14
Furin	0.589398	topic.14
Atp5h	0.572314	topic.14
Ndufs2	0.550222	topic.14
Lgals3	0.549967	topic.14
Ndufb5	0.489474	topic.14
Gstm2	0.488009	topic.14
Map1lc3a	0.488002	topic.14
Cfh	0.481408	topic.14
Igfbp7	0.473467	topic.14
Ccng1	0.445286	topic.14
Tubb4b	0.443585	topic.14
Atp5g3	0.4265	topic.14
Ctss	0.426278	topic.14
Coro1a	0.414563	topic.14
Ccn1	0.413646	topic.14
